# Connectivity loss in experimental pond networks leads to biodiversity loss in microbial communities

**DOI:** 10.1101/2024.08.05.606584

**Authors:** Beáta Szabó, Máté Váczy-Földi, Csaba F. Vad, Károly Pálffy, Thu-Hương Huỳnh, Péter Dobosy, Ádám Fierpasz, Zsuzsanna Márton, Tamás Felföldi, Zsófia Horváth

## Abstract

Habitat fragmentation is among the most important global threats to biodiversity, however, the direct effects of its components including connectivity loss are still lesser known. Our understanding of these drivers is especially limited in microbial communities. Here, by conducting a four-month outdoor experiment with artificial pond (mesocosm) metacommunities, we studied the effects of connectivity loss on planktonic prokaryote and microeukaryote communities. Connectivity loss was simulated by stopping the dispersal among local habitats while keeping the habitat amount constant and the abiotic environment homogeneous. We found that connectivity loss led to higher levels of extinction and a decrease in both local and regional diversity in microeukaryotes. In contrast, diversity patterns of prokaryotes remained largely unaffected, with some indications of extinction debt. Connectivity loss also led to lower evenness in microeukaryotes, likely through changes in biotic interactions with zooplankton grazers. Our results imply that connectivity loss can directly translate into species losses in communities and highlight the importance of conserving habitat networks with sufficient dispersal among local habitats.
