## Supplementary material for "Connectivity loss in experimental pond networks leads to biodiversity loss in microbial communities": Table S2

### Sheet: Sheet1
Table S2. Environmental variables measured in the mesocosms. Sampling event, mesocosm ID, metacommunity ID and treatment are indicated.
Sampling event	Mesocosm	Metacommunity	Treatment	TN (mg L-1)	TP (μg L-1)	temperature (°C)	pH	EC (μS cm-1)
Week4	m1	M1	connected	1.02201	164.222	22.8	8.87	482
Week4	m2	M1	connected	0.721736	115.889	22.3	8.94	456
Week4	m3	M1	connected	0.763746	142.667	23.4	8.91	510
Week4	m4	M1	connected	0.741039	127.333	22.1	8.85	507
Week4	m5	M1	connected	0.777994	99.0667	22.1	8.85	478
Week4	m6	M2	connected	0.701621	65.4444	22.9	8.74	503
Week4	m7	M2	connected	0.7276	169.222	23	8.78	515
Week4	m8	M2	connected	0.925562	299.556	22.6	8.91	483
Week4	m9	M2	connected	0.632656	161.667	23	8.84	492
Week4	m10	M2	connected	0.73319	123.556	22.2	8.87	492
Week4	m11	M3	connected	0.658273	325.889	22.7	8.87	513
Week4	m12	M3	connected	0.662415	111.444	22.8	8.89	471
Week4	m13	M3	connected	0.716372	98.6667	22.4	8.94	475
Week4	m14	M3	connected	0.815229	262.111	22.4	8.87	527
Week4	m15	M3	connected	0.690361	55	22.8	8.78	507
Week4	m16	M4	fragmented	0.783058	69.8333	22.2	8.86	487
Week4	m17	M4	fragmented	0.691863	111.333	22.8	8.77	487
Week4	m18	M4	fragmented	0.69263	289.667	22.1	8.9	482
Week4	m19	M4	fragmented	0.727136	109.889	22.9	8.87	488
Week4	m20	M4	fragmented	0.660703	245.778	22.8	8.81	508
Week4	m21	M5	fragmented	0.710848	154.889	22.1	8.95	490
Week4	m22	M5	fragmented	0.703613	122.556	22.1	8.86	507
Week4	m23	M5	fragmented	0.79658	242.889	22.9	8.84	502
Week4	m24	M5	fragmented	0.807955	65.5556	22.7	8.69	518
Week4	m25	M5	fragmented	0.719839	81.7778	23	8.81	489
Week4	m26	M6	fragmented	0.621308	76.5556	22.7	8.89	482
Week4	m27	M6	fragmented	0.789995	88.1111	22.8	8.82	488
Week4	m28	M6	fragmented	0.781533	95.2222	22.2	8.82	488
Week4	m29	M6	fragmented	0.655294	123.889	22.9	8.91	479
Week4	m30	M6	fragmented	0.838426	120.333	22.4	8.84	505
Week8	m1	M1	connected	0.931863	380.222	17.9	9.12	487
Week8	m2	M1	connected	1.04323	256	18.6	9.29	436
Week8	m3	M1	connected	0.931743	321.444	17.8	9.28	520
Week8	m4	M1	connected	0.931558	388	18.1	9.16	466
Week8	m5	M1	connected	0.975416	183.778	18.2	9.29	442
Week8	m6	M2	connected	0.855635	345.889	18	9.28	494
Week8	m7	M2	connected	0.842417	322.889	18	9.15	457
Week8	m8	M2	connected	0.893058	319	18.3	9.35	433
Week8	m9	M2	connected	0.947471	286.111	18.4	9.21	481
Week8	m10	M2	connected	0.916862	248.111	18.4	9.33	440
Week8	m11	M3	connected	0.957068	262.778	18.8	8.66	477
Week8	m12	M3	connected	0.955333	227.667	18	9.26	443
Week8	m13	M3	connected	0.874854	222.556	18.2	9.39	417
Week8	m14	M3	connected	0.940388	257.778	18.3	9.39	435
Week8	m15	M3	connected	1.20174	383.111	17.8	9.13	538
Week8	m16	M4	fragmented	0.950511	219.667	18.2	9.26	459
Week8	m17	M4	fragmented	1.13015	235	18.1	9.22	493
Week8	m18	M4	fragmented	0.999207	151.889	18.1	9.32	434
Week8	m19	M4	fragmented	0.93947	235	18.4	9.26	439
Week8	m20	M4	fragmented	0.818829	225.556	18.6	9.2	440
Week8	m21	M5	fragmented	0.896611	274.222	18.3	9.44	413
Week8	m22	M5	fragmented	0.97798	298.778	18.5	9.37	420
Week8	m23	M5	fragmented	0.928468	238.778	18.6	8.79	447
Week8	m24	M5	fragmented	1.16987	339.889	17.8	9.19	566
Week8	m25	M5	fragmented	0.93514	292.556	18.1	9.26	442
Week8	m26	M6	fragmented	0.857091	191.778	18.1	9.24	475
Week8	m27	M6	fragmented	1.00446	271.444	18	9.09	503
Week8	m28	M6	fragmented	0.937474	222.667	18.1	9.27	454
Week8	m29	M6	fragmented	0.969867	256.333	18.2	9.3	446
Week8	m30	M6	fragmented	0.8803	250.222	19.3	8.88	473
Week12	m1	M1	connected	0.876262	188.556	12.5	8.88	556
Week12	m2	M1	connected	0.903331	150.444	12.6	9.27	444
Week12	m3	M1	connected	1.0006	153.556	12.7	9.11	488
Week12	m4	M1	connected	0.755072	128.889	12.6	9.23	439
Week12	m5	M1	connected	0.89295	111.667	12.6	9.38	411
Week12	m6	M2	connected	0.926547	140.222	12.7	9.38	453
Week12	m7	M2	connected	0.844461	116.889	12.6	9.25	469
Week12	m8	M2	connected	1.04428	158.889	12.8	9.37	445
Week12	m9	M2	connected	0.904588	170.111	12.6	9.32	447
Week12	m10	M2	connected	0.948438	83.8889	12.4	9.32	433
Week12	m11	M3	connected	0.889582	77.1111	12.9	8.81	517
Week12	m12	M3	connected	0.965599	76.8889	12.7	8.74	532
Week12	m13	M3	connected	0.987691	50.8889	13	9.35	420
Week12	m14	M3	connected	1.00131	53.3333	12.4	9.44	404
Week12	m15	M3	connected	1.04253	89.7778	12.6	8.88	611
Week12	m16	M4	fragmented	0.882401	91.1111	12.4	8.82	545
Week12	m17	M4	fragmented	0.866541	91.8889	12.5	9.48	457
Week12	m18	M4	fragmented	1.04974	83.6667	12.8	9.15	472
Week12	m19	M4	fragmented	0.890418	150	12.8	9.32	441
Week12	m20	M4	fragmented	0.679765	84.1111	12.4	9.37	422
Week12	m21	M5	fragmented	0.978243	91.5556	12.5	9.3	410
Week12	m22	M5	fragmented	0.884819	83.5556	12.4	9.35	420
Week12	m23	M5	fragmented	0.839423	91.3333	12.9	9.34	418
Week12	m24	M5	fragmented	0.948098	119.556	12.5	9.23	513
Week12	m25	M5	fragmented	0.835832	83.3333	12.6	9.23	454
Week12	m26	M6	fragmented	0.790227	79	12.5	9.48	431
Week12	m27	M6	fragmented	0.97798	48.8889	12.7	9.1	496
Week12	m28	M6	fragmented	1.0123	24.7778	12.6	9.22	443
Week12	m29	M6	fragmented	0.963324	9.22222	12.9	9.43	426
Week12	m30	M6	fragmented	0.906566	95.3333	12.6	9.33	446
Week16	m1	M1	connected	0.7	85.2222	13	8.95	493
Week16	m2	M1	connected	0.691202	68.5	13	9.08	393
Week16	m3	M1	connected	0.880343	122.444	13.9	8.89	459
Week16	m4	M1	connected	0.911152	90.6667	12.4	9.16	388
Week16	m5	M1	connected	0.889945	58.7778	12.7	9.2	367
Week16	m6	M2	connected	0.688336	85.1111	13.5	9.08	421
Week16	m7	M2	connected	0.709441	72.4444	13.3	9.2	405
Week16	m8	M2	connected	0.9	74	12.9	9.52	380
Week16	m9	M2	connected	0.777622	146.556	12.5	9.25	387
Week16	m10	M2	connected	0.924471	64.5556	12.6	9.32	383
Week16	m11	M3	connected	0.873723	62.1111	12.7	8.85	449
Week16	m12	M3	connected	0.884845	61.6667	13.1	9	461
Week16	m13	M3	connected	0.87345	45.7778	13.1	9.19	376
Week16	m14	M3	connected	0.979082	93.6667	12.9	9.09	367
Week16	m15	M3	connected	0.771521	75.2222	13.4	8.9	557
Week16	m16	M4	fragmented	0.596124	162.556	12.5	8.87	473
Week16	m17	M4	fragmented	0.879328	73	13.2	9.17	411
Week16	m18	M4	fragmented	0.961965	91.5556	12.7	9.23	400
Week16	m19	M4	fragmented	0.816915	82	12.9	9.37	376
Week16	m20	M4	fragmented	0.528507	97	12.4	9.26	371
Week16	m21	M5	fragmented	0.822898	45.4444	12.4	9.24	360
Week16	m22	M5	fragmented	0.693123	79.1111	13.1	9.07	375
Week16	m23	M5	fragmented	0.691787	97.2222	12.7	9.15	371
Week16	m24	M5	fragmented	0.955587	110.111	13.4	9.14	490
Week16	m25	M5	fragmented	0.725843	74	13	9.06	406
Week16	m26	M6	fragmented	0.681347	40.8889	12.7	9.27	384
Week16	m27	M6	fragmented	0.93864	84.6667	13.2	9.27	443
Week16	m28	M6	fragmented	0.993804	83.3333	12.4	9.16	395
Week16	m29	M6	fragmented	0.84724	112.778	12.9	9.4	375
Week16	m30	M6	fragmented	0.689712	160.444	12.7	9.22	386
