## Supplementary material for "Connectivity loss in experimental pond networks leads to biodiversity loss in microbial communities": Table S5

### Sheet: Sheet1
Table S5. Zooplankton taxa (ind L-1) identified in the mesocosms. Sampling event, mesocosm ID, metacommunity ID and treatment are indicated.
Sampling event	Mesocosm	Metacommunity	Treatment	Hexarthra	Brachionus	Lepadella	Eosphora	Cephalodella	Polyarthra	Trichocerca	Lecane	Mytilina	Bdelloidea	Alona	Ceriodaphnia	Daphnia	Macrothrix	Moina	Ostracoda
Week4	m1	M1	connected	9750	550	14750	100	50	250	0	0	0	0	0	0	0	0	25.75	0
Week4	m2	M1	connected	1500	237.5	1062.5	37.5	50	0	112.5	0	0	25	0	0	0	0	96.5	0
Week4	m3	M1	connected	2437.5	175	925	75	75	0	112.5	0	25	0	0	0	0	0.75	25	0
Week4	m4	M1	connected	10425	1900	3150	25	0	0	25	0	0	0	0	0	0	0.25	2.5	0
Week4	m5	M1	connected	6725	50	2050	150	100	75	1200	0	0	0	0	0	0	1	20	0
Week4	m6	M2	connected	5175	175	500	50	275	500	0	0	0	0	0	0	0	0.25	32.25	0
Week4	m7	M2	connected	6450	675	625	25	0	50	0	0	0	0	0	0	0	70.5	12.5	0
Week4	m8	M2	connected	943.8	0	875	18.8	212.5	0	0	0	18.8	0	0	0	0	99.5	137.25	0
Week4	m9	M2	connected	2062.5	112.5	1062.5	0	212.5	262.5	12.5	0	0	12.5	0	0	0	0.75	31.25	0
Week4	m10	M2	connected	8050	700	1350	0	225	150	75	25	0	0	0	0	0	2	16.75	0
Week4	m11	M3	connected	7025	650	7450	25	0	0	0	225	0	0	0	0	0	0.25	61.75	0
Week4	m12	M3	connected	2275	25	2375	50	0	250	0	0	0	25	0	0	0	10.25	80.5	0
Week4	m13	M3	connected	2637.5	37.5	787.5	12.5	162.5	37.5	37.5	0	0	0	0	0	0	1.75	64.5	0
Week4	m14	M3	connected	7675	1475	2775	50	0	0	0	0	25	0	0	0	0	0.75	3.75	0
Week4	m15	M3	connected	3400	50	2000	50	25	600	25	25	0	25	0	0	0	1.75	32	0
Week4	m16	M4	fragmented	6825	425	3025	150	50	475	0	0	0	25	0	0	0	0	24.5	0
Week4	m17	M4	fragmented	1587.5	0	2037.5	75	25	25	0	0	0	0	0	0	0	6	59.5	0
Week4	m18	M4	fragmented	4525	325	3175	50	25	650	0	0	0	0	0	0	0	11.25	37	0
Week4	m19	M4	fragmented	8362.5	612.5	925	137.5	0	437.5	0	0	0	0	1.25	0	0	0	35.5	0
Week4	m20	M4	fragmented	10200	1825	3250	0	0	50	0	0	0	25	0	0	0	0	14.25	0
Week4	m21	M5	fragmented	4700	50	1250	150	0	25	50	0	0	0	0	0	0	21.75	29	0
Week4	m22	M5	fragmented	5825	375	3650	25	25	75	925	0	0	25	0	0	0	18.25	31.25	0
Week4	m23	M5	fragmented	2375	0	75	50	112.5	50	237.5	0	0	50	0	0	0	276	57.25	0
Week4	m24	M5	fragmented	6725	50	1150	125	0	75	375	25	0	0	1.75	0	0	22.5	54.75	0
Week4	m25	M5	fragmented	8075	550	1950	0	75	0	75	25	25	25	0	0	0	8.25	5.75	0
Week4	m26	M6	fragmented	3325	150	1625	50	125	250	150	0	0	0	0	0	0	0	21.5	0
Week4	m27	M6	fragmented	4325	100	1875	75	25	150	0	0	0	0	0	0	0	95.5	99	0
Week4	m28	M6	fragmented	4200	925	1300	50	0	200	0	0	0	0	0	0	0	1	29.25	0
Week4	m29	M6	fragmented	2162.5	0	1450	25	87.5	137.5	0	0	0	0	0	0	0	0	48.5	0
Week4	m30	M6	fragmented	3900	100	3375	25	0	125	875	0	0	0	0	0	0	112.5	78.75	0
Week8	m1	M1	connected	4150	0	50	0	100	300	625	325	0	0	95	0	0	100	47.5	175
Week8	m2	M1	connected	4800	0	787.5	225	112.5	825	112.5	787.5	0	0	0	0	0	327.5	117.5	0
Week8	m3	M1	connected	2875	0	1000	125	225	25	575	1025	0	0	0	0	0	285	70	0
Week8	m4	M1	connected	4440	20	4280	80	80	360	460	280	0	0	0	0	0	57.5	25	0
Week8	m5	M1	connected	4400	0	1200	125	1500	525	250	725	375	0	2.5	0	2.5	172.5	100	0
Week8	m6	M2	connected	3775	0	225	425	200	825	50	1000	150	0	0	2.5	2.5	292.5	125	0
Week8	m7	M2	connected	2125	0	1875	75	0	50	0	825	75	625	0	0	7.5	87.5	5	0
Week8	m8	M2	connected	1625	0	525	275	75	325	175	750	1875	50	0	0	0	287.5	280	0
Week8	m9	M2	connected	6325	0	200	225	175	1325	0	400	275	975	0	0	10	235	92.5	0
Week8	m10	M2	connected	3930	0	230	0	40	990	130	50	90	10	0	0	0	2.5	60	0
Week8	m11	M3	connected	192.5	0	35	80	10	0	0	127.5	0	7.5	0	0	162.5	72.5	0	0
Week8	m12	M3	connected	3281.3	0	375	18.8	93.8	281.3	281.3	300	75	37.5	0	0	0	302.5	165	322.5
Week8	m13	M3	connected	900	0	966.7	266.7	300	50	200	883.3	1733.3	16.7	2.5	0	0	440	137.5	0
Week8	m14	M3	connected	2212.5	0	918.8	0	56.3	93.8	487.5	450	337.5	918.8	0	0	2.5	130	50	0
Week8	m15	M3	connected	4825	0	350	150	25	1750	225	475	175	75	0	0	15	197.5	87.5	312.5
Week8	m16	M4	fragmented	1875	0	250	212.5	12.5	12.5	875	25	150	0	0	0	0	182.5	140	52.5
Week8	m17	M4	fragmented	5250	0	900	300	200	1350	525	25	325	0	0	0	0	120	62.5	0
Week8	m18	M4	fragmented	4450	0	350	100	350	4100	50	1075	125	0	0	0	0	217.5	72.5	0
Week8	m19	M4	fragmented	2225	0	4075	0	25	100	75	3950	0	0	230	0	0	0	20	0
Week8	m20	M4	fragmented	1575	0	612.5	125	25	375	0	50	100	0	0	0	0	255	60	0
Week8	m21	M5	fragmented	1150	0	1450	133.3	133.3	0	150	1833.3	16.7	0	0	0	0	267.5	70	0
Week8	m22	M5	fragmented	600	0	850	137.5	200	1350	87.5	25	162.5	0	67.5	0	0	62.5	85	0
Week8	m23	M5	fragmented	6900	0	200	100	1100	1600	200	3600	0	250	0	0	0	282.5	77.5	0
Week8	m24	M5	fragmented	4850	0	1550	275	275	575	300	3075	0	0	65	0	0	322.5	107.5	0
Week8	m25	M5	fragmented	4031.3	0	825	37.5	18.8	18.8	37.5	1312.5	93.8	131.3	132.5	0	0	440	172.5	10
Week8	m26	M6	fragmented	2800	0	2000	350	250	0	450	6200	200	0	0	40	0	377.5	307.5	0
Week8	m27	M6	fragmented	4200	0	2100	225	200	1800	0	50	400	25	0	0	0	307.5	315	0
Week8	m28	M6	fragmented	2225	0	275	150	25	1850	450	25	0	0	0	0	0	147.5	145	0
Week8	m29	M6	fragmented	5200	0	500	250	275	450	100	950	250	850	0	0	0	340	270	0
Week8	m30	M6	fragmented	5662.5	0	1237.5	187.5	262.5	1125	562.5	262.5	0	0	7.5	0	0	210	105	0
Week12	m1	M1	connected	4420	0	80	20	140	720	280	0	0	20	520	0	0	10	62.5	242.5
Week12	m2	M1	connected	1750	0	4900	200	650	2250	25	3425	25	200	275	0	0	272.5	87.5	0
Week12	m3	M1	connected	2175	0	1425	100	575	25	150	1425	0	150	290	0	0	100	137.5	2.5
Week12	m4	M1	connected	2437.5	0	25	0	12.5	75	275	0	0	0	360	0	0	22.5	110	102.5
Week12	m5	M1	connected	1406.3	0	975	112.5	1856.3	56.3	93.8	1050	0	187.5	220	0	0	185	145	5
Week12	m6	M2	connected	2475	0	412.5	56.3	18.8	0	0	3712.5	0	206.25	0	0	0	80	227.5	0
Week12	m7	M2	connected	4425	0	1975	225	525	0	0	10325	75	150	0	0	0	25	40	0
Week12	m8	M2	connected	2975	0	1175	275	150	25	0	3050	50	75	127.5	0	20	340	135	0
Week12	m9	M2	connected	2350	0	1300	175	675	100	0	2825	0	175	2.5	0	0	225	112.5	0
Week12	m10	M2	connected	4237.5	0	5362.5	187.5	1312.5	0	0	2550	37.5	225	0	0	0	550	145	0
Week12	m11	M3	connected	208.3	0	0	4.2	0	0	0	0	0	0	0	0	197.5	0	0	495
Week12	m12	M3	connected	4487.5	0	0	0	0	62.5	0	0	0	0	0	0	62.5	17.5	0	1032.5
Week12	m13	M3	connected	2430	0	30	20	0	560	0	30	0	0	162.5	0	0	177.5	25	50
Week12	m14	M3	connected	925	0	112.5	0	0	25	0	37.5	0	0	0	0	0	247.5	6	15
Week12	m15	M3	connected	230	0	10	0	0	145	0	10	0	0	0	0	70	7.5	0	362.5
Week12	m16	M4	fragmented	7380	45	0	0	0	735	0	0	0	0	0	0	0	1	77.5	140
Week12	m17	M4	fragmented	1256.3	0	1106.3	168.8	543.8	0	18.8	2306.3	0	131.25	0	0	0	180	85	0
Week12	m18	M4	fragmented	6100	0	850	500	900	3200	0	4450	0	50	40	0	10	337.5	85	0
Week12	m19	M4	fragmented	2415	0	765	0	390	0	30	810	0	15	117.5	0	0	0	6.5	0
Week12	m20	M4	fragmented	577.5	0	292.5	97.5	570	165	225	637.5	0	82.5	0	0	0	117.5	80	0
Week12	m21	M5	fragmented	3950	0	3100	50	1950	100	0	2550	0	0	955	0	0	652.5	0	0
Week12	m22	M5	fragmented	712.5	0	271.9	37.5	478.1	18.8	0	75	9.4	0	332.5	0	0	47.5	20	0
Week12	m23	M5	fragmented	5100	0	750	150	2025	37.5	562.5	2887.5	0	0	0	0	0	140	77.5	0
Week12	m24	M5	fragmented	1725	0	487.5	168.8	93.8	450	0	1912.5	0	131.25	497.5	0	0	72.5	47.5	0
Week12	m25	M5	fragmented	2766.7	0	300	0	0	33.3	83.3	83.3	0	0	445	0	0	75	22.5	65
Week12	m26	M6	fragmented	100	0	3825	75	1600	0	0	2975	0	75	0	172.5	0	1.75	0	0
Week12	m27	M6	fragmented	0	0	4537.5	206.3	1012.5	112.5	0	937.5	525	75	435	0	0	165	312.5	0
Week12	m28	M6	fragmented	2833.3	50	283.3	0	50	0	66.7	616.7	16.7	0	0	0	0	327.5	345	0
Week12	m29	M6	fragmented	8750	0	2850	200	1250	0	100	2150	50	200	7.5	0	0	497.5	155	0
Week12	m30	M6	fragmented	4500	0	750	200	3100	0	0	3050	50	50	762.5	0	0	70	145	0
Week16	m1	M1	connected	0	160	0	0	0	895	210	0	0	15	4.5	0	0	0	15	20.5
Week16	m2	M1	connected	35	17.5	1058.8	0	358.8	236.3	122.5	1015	0	61.3	230	0	0	27.5	95	7.5
Week16	m3	M1	connected	100	0	1090	20	770	0	150	310	0	50	270	0	0	47.5	45	10
Week16	m4	M1	connected	46.7	0	23.3	0	35	5.8	35	0	0	5.8	115	0	0	0	32.5	12.5
Week16	m5	M1	connected	340	0	120	0	926.7	20	226.7	473.3	0	53.3	220	0	0	17.5	15	12.5
Week16	m6	M2	connected	140	0	540	0	120	0	0	3480	0	180	0	0	0	27.5	22.5	0
Week16	m7	M2	connected	0	0	980	20	100	20	0	3960	0	80	2.5	0	0	47.5	17.5	0
Week16	m8	M2	connected	11.7	0	256.7	5.8	758.3	0	0	641.7	0	11.7	107.5	0	17.5	14.5	7.5	0
Week16	m9	M2	connected	52.5	0	3517.5	0	350	105	0	4287.5	0	0	10	0	0	130	35	0
Week16	m10	M2	connected	40	0	6540	20	2700	60	40	2380	20	40	0	0	0	180	75	0
Week16	m11	M3	connected	0	0	4.2	0	0	0	0	0	0	0	0	0	2.5	0	0	352.5
Week16	m12	M3	connected	5	0	0	0	0	5	0	0	0	0	0	0	22.5	12.5	2.5	610
Week16	m13	M3	connected	75	0	0	0	0	166.7	0	0	0	0	440	0	0	25	30	67.5
Week16	m14	M3	connected	100	0	0	0	6.7	33.3	0	13.3	0	13.3	5	0	5	60	15	10
Week16	m15	M3	connected	15	0	0	0	5	0	0	0	0	0	0	0	40	0	0	955
Week16	m16	M4	fragmented	18.8	15	3.8	0	0	675	0	0	0	0	0	0	0	2.5	2.5	420
Week16	m17	M4	fragmented	200	0	1940	0	320	0	0	4740	0	200	0	0	0	20	65	0
Week16	m18	M4	fragmented	0	0	2310	0	1837.5	525	0	3552.5	17.5	17.5	32.5	0	0	72.5	22.5	0
Week16	m19	M4	fragmented	83.3	4.2	383.3	0	91.7	0	0	420.8	0	0	0	0	0	0	5	0
Week16	m20	M4	fragmented	5	0	190	0	270	0	0	835	0	15	0	0	0	5	25	0
Week16	m21	M5	fragmented	490	0	1220	0	900	100	0	70	0	0	122.5	0	0	35	2.5	0
Week16	m22	M5	fragmented	280	0	443.3	0	285.8	11.7	0	64.2	0	0	90	0	0	7.5	32.5	0
Week16	m23	M5	fragmented	113.8	0	157.5	105	218.8	17.5	105	962.5	0	70	0	0	0	25	7.5	0
Week16	m24	M5	fragmented	325	0	837.5	0	400	200	0	637.5	0	912.5	115	0	0	5	27.5	0
Week16	m25	M5	fragmented	660	0	180	5	0	10	0	5	0	105	157.5	0	0	2.5	30	72.5
Week16	m26	M6	fragmented	0	0	2850	0	500	0	0	2600	0	25	0	0	0	0	35	0
Week16	m27	M6	fragmented	0	0	412.5	0	112.5	0	0	1450	0	137.5	490	0	0	40	50	37.5
Week16	m28	M6	fragmented	370.8	25	29.2	0	0	0	12.5	308.3	0	4.2	0	0	0	130	85	0
Week16	m29	M6	fragmented	0	0	2812.5	0	1312.5	525	525	2137.5	0	337.5	15	0	0	102.5	0	0
Week16	m30	M6	fragmented	0	0	537.5	25	1887.5	75	0	737.5	25	12.5	57.5	0	0	7.5	10	0
